# Super-enhancer driven expression of BAHCC1 promotes melanoma cell proliferation and genome stability

**DOI:** 10.1101/2023.01.18.524519

**Authors:** Pietro Berico, Maguelone Nogaret, Giovanni Gambi, Guillaume Davidson, Max Cigrang, Bujamin H Vokshi, Stephanie Le Gras, Gabrielle Mengus, Tao Ye, Mélanie Dalmasso, Emmanuel Compe, Corine Bertolotto, Irwin Davidson, Frédéric Coin

## Abstract

Super enhancers (SE) are stretches of active enhancers ensuring high expression levels of key genes associated with cell function and survival. The identification of cancer-specific SE-driven genes and their functional characterization may prove to be a powerful means for the development of innovative therapeutic strategies. By performing epigenomic profiling in patient-derived short-term melanoma cultures, we identify a SE promoting the specific expression of BAHCC1 in a broad panel of cutaneous and uveal melanoma cells. BAHCC1 is highly expressed in metastatic melanoma, correlates with decreased patient survival and is required for tumor growth. Integrative genomics analyses reveal that BAHCC1 is a transcriptional regulator controlling expression of a subset of E2F/KLF-dependent cell cycle and DNA repair genes. BAHCC1 associates with BRG1-containing remodeling complexes at the promoters of these genes. In agreement, BAHCC1 silencing leads to decreased cell proliferation and delay in DNA repair. Consequently, BAHCC1 deficiency cooperates with PARP inhibition to induce melanoma cell death. Our study identifies a novel SE-driven gene expressed in cutaneous and uveal melanoma and demonstrates how its inhibition can be exploited as a therapeutic target, alone or in combination with DNA damage-inducing agents.
