## Extended table 1 for "Super-enhancer driven expression of BAHCC1 promotes melanoma cell proliferation and genome stability"

### Sheet: Feuil1
Cells	Driver mutation	Cancer	Phenotypes
501mel	BRAF V600E	cutaneous	Melanocyte-like
MM001	Triple-WT	cutaneous	Melanocyte-like
MM117	Triple-WT	cutaneous	Melanocyte-like
MM011	NRAS Q61Q	cutaneous	Melanocyte-like
MM029	BRAF V600K	cutaneous	Mesenchymal-like
MM031	Triple-WT	cutaneous	Melanocyte-like
MM034	BRAF V600E	cutaneous	Melanocyte-like
MM047	NRAS Q61R	cutaneous	Mesenchymal-like
MM057	NRAS Q61L	cutaneous	Melanocyte-like
MM074	BRAF V600E	cutaneous	Melanocyte-like
MM087	Triple-WT	cutaneous	Melanocyte-like
MM099	BRAF V600E	cutaneous	Mesenchymal-like
MM118	Triple-WT	cutaneous	Melanocyte-like
SKMEL-28	BRAF V600E	cutaneous	Melanocyte-like
SKMEL-5	BRAF V600E	cutaneous	Melanocyte-like
OMM1.3	GNAQ Q209P	Uveal
OMM2.5	GNAQ Q209P	Uveal
