## Extended table 2 for "Super-enhancer driven expression of BAHCC1 promotes melanoma cell proliferation and genome stability"

### Sheet: SE_501
chr	start	end	Annotation	Detailed.Annotation	Distance.to.TSS	Nearest.PromoterID	ensembl_gene_id	gene_name	description	biotype	ranking	Alternative name
chr5	9034675	9549580	intron	protein_coding-intron (ENST00000382496, intron 5 of 22)	-26470	ENST00000514923	ENSG00000112902	SEMA5A	sema domain, seven thrombospondin repeats (type 1 and type 1-like), transmembrane domain (TM) and short cytoplasmic domain, (semaphorin) 5A [Source:HGNC Symbol;Acc:10736]	protein_coding	1
chr6	138750450	139019389	intron	protein_coding-intron (ENST00000427025, intron 1 of 6)	8680	ENST00000534376	ENSG00000135540	NHSL1	NHS-like 1 [Source:HGNC Symbol;Acc:21021]	protein_coding	2
chr17	79335698	79384190	promoter-TSS	promoter-TSS (NM_001272086)	-784	ENST00000572077	ENSG00000262223	RP11-1055B8.3		lincRNA	3	SE17q25
chr1	81343638	81386325	Intergenic	Intergenic	-181494	ENST00000456663	ENSG00000227937	MTND2P30	MT-ND2 pseudogene 30 [Source:HGNC Symbol;Acc:42131]	pseudogene	4
chr6	14785211	14827678	Intergenic	Intergenic	159678	ENST00000384233	ENSG00000206960	RNU6-793P	RNA, U6 small nuclear 793, pseudogene [Source:HGNC Symbol;Acc:47756]	snRNA	5
chr18	14934760	14977135	intron	lincRNA-intron (ENST00000584531, intron 1 of 3)	9681	ENST00000584531	ENSG00000266554	RP11-527H14.2		lincRNA	6
chr20	2081859	2124131	intron	protein_coding-intron (ENST00000246032, intron 3 of 3)	19440	ENST00000400064	ENSG00000125834	STK35	serine/threonine kinase 35 [Source:HGNC Symbol;Acc:16254]	protein_coding	7
chr15	89163957	89205722	intron	protein_coding-intron (ENST00000306072, intron 2 of 3)	2565	ENST00000560573	ENSG00000172183	ISG20	interferon stimulated exonuclease gene 20kDa [Source:HGNC Symbol;Acc:6130]	protein_coding	8
chr20	15739930	15781237	intron	protein_coding-intron (ENST00000217246, intron 8 of 16)	-82867	ENST00000378058	ENSG00000172264	MACROD2	MACRO domain containing 2 [Source:HGNC Symbol;Acc:16126]	protein_coding	9
chr2	100879083	100920293	TTS	protein_coding-TTS (ENST00000409647)	26280	ENST00000409647	ENSG00000170500	LONRF2	LON peptidase N-terminal domain and ring finger 2 [Source:HGNC Symbol;Acc:24788]	protein_coding	10
chr7	40331886	40372978	intron	protein_coding-intron (ENST00000309930, intron 8 of 14)	38321	ENST00000488110	ENSG00000175600	SUGCT	succinylCoA:glutarate-CoA transferase [Source:HGNC Symbol;Acc:16001]	protein_coding	11
chr1	60195684	60236656	Distant-promoter	protein_coding-intron (ENST00000303721, intron 14 of 15)	-5175	ENST00000480847	ENSG00000172456	FGGY	FGGY carbohydrate kinase domain containing [Source:HGNC Symbol;Acc:25610]	protein_coding	12
chr15	80244032	80284962	promoter-TSS	protein_coding-promoter-TSS (ENST00000267953)	-708	ENST00000267953	ENSG00000140379	BCL2A1	BCL2-related protein A1 [Source:HGNC Symbol;Acc:991]	protein_coding	13
chr20	5021908	5179429	promoter-TSS	protein_coding-promoter-TSS (ENST00000379143)	4	ENST00000379143	ENSG00000132646	PCNA	proliferating cell nuclear antigen [Source:HGNC Symbol;Acc:8729]	protein_coding	14
chr1	14366622	14407392	Intergenic	Intergenic	63824	ENST00000516342	ENSG00000252151	RNU6-1265P	RNA, U6 small nuclear 1265, pseudogene [Source:HGNC Symbol;Acc:48228]	snRNA	15
chr15	47150392	47190906	Intergenic	Intergenic	50924	ENST00000560476	ENSG00000259509	RP11-627D16.2		pseudogene	16
chr2	144340305	144380685	intron	protein_coding-intron (ENST00000295095, intron 11 of 13)	1408	ENST00000473426	ENSG00000075884	ARHGAP15	Rho GTPase activating protein 15 [Source:HGNC Symbol;Acc:21030]	protein_coding	17
chr20	10387957	10428278	intron	protein_coding-intron (ENST00000347364, intron 1 of 5)	4453	ENST00000399054	ENSG00000125863	MKKS	McKusick-Kaufman syndrome [Source:HGNC Symbol;Acc:7108]	protein_coding	18
chr19	35871014	35911256	intron	lincRNA-intron (ENST00000441942, intron 1 of 4)	650	ENST00000602796	ENSG00000205786	AC002511.1		lincRNA	19

### Sheet: MM001_SE
chr	start	end	Annotation	Detailed.Annotation	Distance.to.TSS	Nearest.PromoterID	ensembl_gene_id	gene_name	description	biotype	ranking	Alternative name
chr20	60660220	61017611	Distant-promoter	AluY|SINE|Alu	-9450	ENST00000448156	ENSG00000130703	OSBPL2	oxysterol binding protein-like 2 [Source:HGNC Symbol;Acc:15761]	protein_coding	1
chr5	1052365	1369750	intron	intron (NM_001003841, intron 3 of 11)	9347	ENST00000304460	ENSG00000174358	SLC6A19	solute carrier family 6 (neutral amino acid transporter), member 19 [Source:HGNC Symbol;Acc:27960]	protein_coding	2
chr20	61265588	61492997	Distant-promoter	AluSq2|SINE|Alu	-8691	ENST00000482259	ENSG00000101188	NTSR1	neurotensin receptor 1 (high affinity) [Source:HGNC Symbol;Acc:8039]	protein_coding	3
chr16	66253036	66586925	intron	MIRb|SINE|MIR	6852	ENST00000563425	ENSG00000179776	CDH5	cadherin 5, type 2 (vascular endothelium) [Source:HGNC Symbol;Acc:1764]	protein_coding	4
chr11	69430426	69656785	Intergenic	Intergenic	9180	ENST00000413963	ENSG00000256441	RP11-300I6.5		pseudogene	5
chr11	68746436	69089419	Distant-promoter	L1PA13|LINE|L1	-5451	ENST00000565145	ENSG00000259799	RP11-554A11.9		antisense	6
chr16	67867156	68057675	exon	3' UTR (NM_006742, exon 3 of 3)	1162	ENST00000573845	ENSG00000141086	CTRL	chymotrypsin-like [Source:HGNC Symbol;Acc:2524]	protein_coding	7
chr16	89835412	90062528	promoter-TSS	intron (NM_014972, intron 1 of 17)	-832	ENST00000565404	ENSG00000141002	TCF25	transcription factor 25 (basic helix-loop-helix) [Source:HGNC Symbol;Acc:29181]	protein_coding	8
chr17	79335698	79384190	promoter-TSS	promoter-TSS (NM_001272086)	-784	ENST00000572077	ENSG00000262223	RP11-1055B8.3		lincRNA	9	SE17q25
chr2	97454232	97662076	intron	intron (NM_016490, intron 2 of 4)	2725	ENST00000470789	ENSG00000168754	FAM178B	family with sequence similarity 178, member B [Source:HGNC Symbol;Acc:28036]	protein_coding	10
chr11	66994390	67085843	intron	intron (NM_001619, intron 1 of 20)	1707	ENST00000530291	ENSG00000173020	ADRBK1	adrenergic, beta, receptor kinase 1 [Source:HGNC Symbol;Acc:289]	protein_coding	11
chr11	72851729	73106581	Distant-promoter	intron (NM_001277206, intron 1 of 2)	-1784	ENST00000393591	ENSG00000171631	P2RY6	pyrimidinergic receptor P2Y, G-protein coupled, 6 [Source:HGNC Symbol;Acc:8543]	protein_coding	12
chr20	61813494	61987218	intron	Intergenic	3690	ENST00000370307	ENSG00000101198	NKAIN4	Na+/K+ transporting ATPase interacting 4 [Source:HGNC Symbol;Acc:16191]	protein_coding	13
chr1	121478471	121485569	Intergenic	ALR/Alpha|Satellite|centr	-159698	ENST00000450546	ENSG00000224857	RP11-344P13.1		lincRNA	14
chr11	66359530	66496336	Distant-promoter	AluSx1|SINE|Alu	-5574	ENST00000550837	ENSG00000258297	RP11-658F2.8		antisense	15
chr11	69896377	70051311	Distant-promoter	intron (NM_018043, intron 10 of 25)	-1559	ENST00000530525	ENSG00000255143	RP11-805J14.3		sense_overlapping	16
chr16	67168062	67290983	promoter-TSS	intron (NM_001950, intron 6 of 9)	-32	ENST00000567228	ENSG00000205250	E2F4	E2F transcription factor 4, p107/p130-binding [Source:HGNC Symbol;Acc:3118]	protein_coding	17
chr11	69229591	69390889	Distant-promoter	(CA)n|Simple_repeat|Simple_repeat	-15532	ENST00000542064	ENSG00000255774	AP000439.3		lincRNA	18
chr20	48630830	48817482	intron	intron (NM_001257399, intron 1 of 4)	3947	ENST00000473860	ENSG00000244687	UBE2V1	ubiquitin-conjugating enzyme E2 variant 1 [Source:HGNC Symbol;Acc:12494]	protein_coding	19

### Sheet: MM011_SE
chr	start	end	Annotation	Detailed.Annotation	Distance.to.TSS	Nearest.PromoterID	ensembl_gene_id	gene_name	description	biotype	ranking	Alternative name
chr19	1156735	1276528	Distant-promoter	AluJb|SINE|Alu	-3381	ENST00000591133	ENSG00000118046	STK11	serine/threonine kinase 11 [Source:HGNC Symbol;Acc:11389]	protein_coding	1
chr12	6925455	7080563	Distant-promoter	AluSx1|SINE|Alu	-4487	ENST00000437851	ENSG00000111671	SPSB2	splA/ryanodine receptor domain and SOCS box containing 2 [Source:HGNC Symbol;Acc:29522]	protein_coding	2
chr12	6641566	6645007	promoter-TSS	promoter-TSS (NM_002046)	193	ENST00000229239	ENSG00000111640	GAPDH	glyceraldehyde-3-phosphate dehydrogenase [Source:HGNC Symbol;Acc:4141]	protein_coding	3
chr17	79317164	79383641	intron	AluSx|SINE|Alu	3233	ENST00000596728	ENSG00000262223	RP11-1055B8.3		lincRNA	4	SE17q25
chr4	55603482	55673022	Intergenic	L2a|LINE|L2	42794	ENST00000512959	ENSG00000157404	KIT	v-kit Hardy-Zuckerman 4 feline sarcoma viral oncogene homolog [Source:HGNC Symbol;Acc:6342]	protein_coding	5
chr1	32644803	32758480	intron	intron (NR_026850, intron 3 of 6)	4382	ENST00000403496	ENSG00000220785	MTMR9LP	myotubularin related protein 9-like, pseudogene [Source:HGNC Symbol;Acc:27920]	pseudogene	6
chr22	46390896	46481709	TTS	non-coding (NR_027036, exon 4 of 4)	3642	ENST00000609737	ENSG00000231711	LINC00899	long intergenic non-protein coding RNA 899 [Source:HGNC Symbol;Acc:48583]	processed_transcript	7
chr22	38364102	38485175	intron	intron (NM_001301130, intron 5 of 5)	5597	ENST00000410099	ENSG00000222044	RP5-1039K5.16		antisense	8
chr16	638357	809682	TTS	3' UTR (NM_138769, exon 19 of 19)	1227	ENST00000562957	ENSG00000140983	RHOT2	ras homolog family member T2 [Source:HGNC Symbol;Acc:21169]	protein_coding	9
chr17	74488584	74632947	TTS	TTS (NM_006456)	3049	ENST00000364968	ENSG00000163597	SNHG16	small nucleolar RNA host gene 16 (non-protein coding) [Source:HGNC Symbol;Acc:44352]	processed_transcript	10
chr14	93439837	93583138	Distant-promoter	intron (NM_001142593, intron 3 of 10)	-8168	ENST00000553655	ENSG00000100605	ITPK1	inositol-tetrakisphosphate 1-kinase [Source:HGNC Symbol;Acc:6177]	protein_coding	11
chr17	76851744	77006410	Distant-promoter	Intergenic	-7608	ENST00000262768	ENSG00000035862	TIMP2	TIMP metallopeptidase inhibitor 2 [Source:HGNC Symbol;Acc:11821]	protein_coding	12
chr20	60661661	60784665	intron	intron (NM_198935, intron 1 of 10)	4312	ENST00000450482	ENSG00000184402	SS18L1	synovial sarcoma translocation gene on chromosome 18-like 1 [Source:HGNC Symbol;Acc:15592]	protein_coding	13
chr17	75347257	75495812	Distant-promoter	intron (NM_001293696, intron 1 of 9)	-1504	ENST00000586521	ENSG00000184640	2009-09-01	septin 9 [Source:HGNC Symbol;Acc:7323]	protein_coding	14
chr17	80159298	80269096	promoter-TSS	AluJo|SINE|Alu	66	ENST00000598222	ENSG00000268852	AC132872.2	CDNA FLJ27256 fis, clone SYN09689; Uncharacterized protein [Source:UniProtKB/TrEMBL;Acc:Q6ZNS0]	protein_coding	15
chr6	10374477	10453312	promoter-TSS	intron (NR_033910, intron 1 of 2)	-782	ENST00000465858	ENSG00000137203	TFAP2A	transcription factor AP-2 alpha (activating enhancer binding protein 2 alpha) [Source:HGNC Symbol;Acc:11742]	protein_coding	16
chr12	6715108	6818599	promoter-TSS	AluSg|SINE|Alu	-897	ENST00000482489	ENSG00000111653	ING4	inhibitor of growth family, member 4 [Source:HGNC Symbol;Acc:19423]	protein_coding	17
chr12	6861503	6908426	Distant-promoter	intron (NM_002286, intron 5 of 7)	-1652	ENST00000541049	ENSG00000089692	LAG3	lymphocyte-activation gene 3 [Source:HGNC Symbol;Acc:6476]	protein_coding	18
chr1	201355194	201575419	exon	intron (NM_001193570, intron 2 of 5)	123	ENST00000532313	ENSG00000159176	CSRP1	cysteine and glycine-rich protein 1 [Source:HGNC Symbol;Acc:2469]	protein_coding	19

### Sheet: MM031_SE
chr	start	end	Annotation	Detailed.Annotation	Distance.to.TSS	Nearest.PromoterID	ensembl_gene_id	gene_name	description	biotype	ranking	Alternative name
chr7	2625976	2739769	Distant-promoter	AluY|SINE|Alu	-2294	ENST00000400376	ENSG00000136295	TTYH3	tweety family member 3 [Source:HGNC Symbol;Acc:22222]	protein_coding	1
chr10	73975278	74135948	Distant-promoter	Intergenic	-19875	ENST00000491934	ENSG00000269926	RP11-442H21.2		antisense	2
chr10	82202704	82309545	Distant-promoter	intron (NM_001128309, intron 2 of 5)	-19099	ENST00000265450	ENSG00000108219	TSPAN14	tetraspanin 14 [Source:HGNC Symbol;Acc:23303]	protein_coding	3
chr22	38364062	38453787	intron	L1MD3|LINE|L1	21311	ENST00000410099	ENSG00000222044	RP5-1039K5.16		antisense	4
chr7	1911509	2027066	intron	intron (NM_001013836, intron 17 of 18)	10898	ENST00000437877	ENSG00000002822	MAD1L1	MAD1 mitotic arrest deficient-like 1 (yeast) [Source:HGNC Symbol;Acc:6762]	protein_coding	5
chr17	79316490	79374689	intron	Intergenic	8046	ENST00000596728	ENSG00000262223	RP11-1055B8.3		lincRNA	6	SE17q25
chr17	74525108	74582495	promoter-TSS	promoter-TSS (NR_038111)	-36	ENST00000592622	ENSG00000267546	RP11-666A8.8		antisense	7
chr10	102728648	102827728	intron	intron (NM_024895, intron 8 of 9)	438	ENST00000433616	ENSG00000186862	PDZD7	PDZ domain containing 7 [Source:HGNC Symbol;Acc:26257]	protein_coding	8
chr1	121478445	121485590	Intergenic	ALR/Alpha|Satellite|centr	-159695	ENST00000450546	ENSG00000224857	RP11-344P13.1		lincRNA	9
chr2	97498155	97583069	Distant-promoter	Intergenic	-4118	ENST00000449330	ENSG00000168758	SEMA4C	sema domain, immunoglobulin domain (Ig), transmembrane domain (TM) and short cytoplasmic domain, (semaphorin) 4C [Source:HGNC Symbol;Acc:10731]	protein_coding	10
chr19	3535681	3586996	intron	AluSx|SINE|Alu	3325	ENST00000592368	ENSG00000267231	AC005786.5		lincRNA	11
chr19	18390615	18507694	Distant-promoter	AluSx1|SINE|Alu	-2243	ENST00000269919	ENSG00000130517	PGPEP1	pyroglutamyl-peptidase I [Source:HGNC Symbol;Acc:13568]	protein_coding	12
chr13	113663213	113699794	TTS	intron (NM_024979, intron 3 of 29)	2491	ENST00000473345	ENSG00000126217	MCF2L	MCF.2 cell line derived transforming sequence-like [Source:HGNC Symbol;Acc:14576]	protein_coding	13
chr17	79759999	79895661	promoter-TSS	non-coding (NR_125441, exon 2 of 5)	52	ENST00000580685	ENSG00000141522	ARHGDIA	Rho GDP dissociation inhibitor (GDI) alpha [Source:HGNC Symbol;Acc:678]	protein_coding	14
chr11	65149350	65223027	Distant-promoter	Intergenic	-4057	ENST00000499732	ENSG00000245532	NEAT1	nuclear paraspeckle assembly transcript 1 (non-protein coding) [Source:HGNC Symbol;Acc:30815]	lincRNA	15
chr20	327255	413553	intron	intron (NM_001301201, intron 3 of 4)	8463	ENST00000422053	ENSG00000101255	TRIB3	tribbles pseudokinase 3 [Source:HGNC Symbol;Acc:16228]	protein_coding	16
chr19	47685696	47777901	Distant-promoter	intron (NM_001127240, intron 1 of 3)	-1352	ENST00000598636	ENSG00000105327	BBC3	BCL2 binding component 3 [Source:HGNC Symbol;Acc:17868]	protein_coding	17
chr17	8020266	8170088	Distant-promoter	Intergenic	-1613	ENST00000389017	ENSG00000196544	C17orf59	chromosome 17 open reading frame 59 [Source:HGNC Symbol;Acc:25939]	protein_coding	18
chr19	1828377	1942581	promoter-TSS	promoter-TSS (NM_001130111)	-47	ENST00000250974	ENSG00000129968	ABHD17A	abhydrolase domain containing 17A [Source:HGNC Symbol;Acc:28756]	protein_coding	19

### Sheet: MM034_SE
chr	start	end	Annotation	Detailed.Annotation	Distance.to.TSS	Nearest.PromoterID	ensembl_gene_id	gene_name	description	biotype	ranking	Alternative name
chr22	38364093	38465192	intron	intron (NM_001301130, intron 5 of 5)	15593	ENST00000410099	ENSG00000222044	RP5-1039K5.16		antisense	1
chrM	0	16484	promoter-TSS	Intergenic	-53	ENST00000387421	ENSG00000210156	MT-TK	mitochondrially encoded tRNA lysine [Source:HGNC Symbol;Acc:7489]	Mt_tRNA	2
chr17	79335537	79374621	Distant-promoter	intron (NM_001272086, intron 1 of 3)	-1356	ENST00000570929	ENSG00000262223	RP11-1055B8.3		lincRNA	3	SE17q25
chr19	1194582	1276564	promoter-TSS	intron (NM_152769, intron 3 of 8)	-489	ENST00000591127	ENSG00000099625	C19orf26	chromosome 19 open reading frame 26 [Source:HGNC Symbol;Acc:28617]	protein_coding	4
chr17	74524527	74582566	promoter-TSS	promoter-TSS (NR_038111)	184	ENST00000591967	ENSG00000267546	RP11-666A8.8		antisense	5
chr7	97905141	97927072	intron	MER46C|DNA|TcMar-Tigger	4411	ENST00000491463	ENSG00000164713	BRI3	brain protein I3 [Source:HGNC Symbol;Acc:1109]	protein_coding	6
chr8	144897106	144934707	TTS	3' UTR (NM_178564, exon 18 of 18)	327	ENST00000534006	ENSG00000255343	RP11-299M14.2		3prime_overlapping_ncrna	7
chr7	100797633	100830448	Distant-promoter	3' UTR (NM_198571, exon 4 of 4)	-5166	ENST00000249330	ENSG00000128564	VGF	VGF nerve growth factor inducible [Source:HGNC Symbol;Acc:12684]	protein_coding	8
chr5	179223143	179264508	Distant-promoter	CpG	-2053	ENST00000422245	ENSG00000161011	SQSTM1	sequestosome 1 [Source:HGNC Symbol;Acc:11280]	protein_coding	9
chr7	150774740	150808727	intron	intron (NM_001042535, intron 1 of 8)	4934	ENST00000476375	ENSG00000133612	AGAP3	ArfGAP with GTPase domain, ankyrin repeat and PH domain 3 [Source:HGNC Symbol;Acc:16923]	protein_coding	10
chr8	145726068	145754881	promoter-TSS	intron (NM_004260, intron 8 of 21)	-576	ENST00000534626	ENSG00000160957	RECQL4	RecQ protein-like 4 [Source:HGNC Symbol;Acc:9949]	protein_coding	11
chr20	61415902	61492920	Distant-promoter	AluJr4|SINE|Alu	-1363	ENST00000463487	ENSG00000092758	COL9A3	collagen, type IX, alpha 3 [Source:HGNC Symbol;Acc:2219]	protein_coding	12
chr8	145133034	145160115	Distant-promoter	AluSp|SINE|Alu	-3356	ENST00000318911	ENSG00000179091	CYC1	cytochrome c-1 [Source:HGNC Symbol;Acc:2579]	protein_coding	13
chr19	3500185	3585880	exon	intron (NM_001135580, intron 1 of 3)	348	ENST00000589157	ENSG00000161091	MFSD12	major facilitator superfamily domain containing 12 [Source:HGNC Symbol;Acc:28299]	protein_coding	14
chr20	48754228	48809710	promoter-TSS	AluSx|SINE|Alu	670	ENST00000435301	ENSG00000237595	RP11-112L6.3		lincRNA	15
chr7	75910449	75948223	Distant-promoter	AluSz6|SINE|Alu	-2525	ENST00000248553	ENSG00000106211	HSPB1	heat shock 27kDa protein 1 [Source:HGNC Symbol;Acc:5246]	protein_coding	16
chr3	69331623	69356540	Distant-promoter	intron (NM_015123, intron 4 of 22)	-1869	ENST00000493880	ENSG00000114541	FRMD4B	FERM domain containing 4B [Source:HGNC Symbol;Acc:24886]	protein_coding	17
chr3	98450910	98499571	Distant-promoter	5' UTR (NM_001323352, exon 2 of 11)	-6913	ENST00000476833	ENSG00000064225	ST3GAL6	ST3 beta-galactoside alpha-2,3-sialyltransferase 6 [Source:HGNC Symbol;Acc:18080]	protein_coding	18
chr7	98971530	99006967	TTS	AluJr|SINE|Alu	447	ENST00000491294	ENSG00000130429	ARPC1B	actin related protein 2/3 complex, subunit 1B, 41kDa [Source:HGNC Symbol;Acc:704]	protein_coding	19

### Sheet: MM057_SE
chr	start	end	Annotation	Detailed.Annotation	Distance.to.TSS	Nearest.PromoterID	ensembl_gene_id	gene_name	description	biotype	ranking	Alternative name
chr20	25175856	25302220	intron	L1MD3|LINE|L1	10333	ENST00000216962	ENSG00000100994	PYGB	phosphorylase, glycogen; brain [Source:HGNC Symbol;Acc:9723]	protein_coding	1
chr1	201361571	201535663	Distant-promoter	MIR3|SINE|MIR	-10252	ENST00000367309	ENSG00000174307	PHLDA3	pleckstrin homology-like domain, family A, member 3 [Source:HGNC Symbol;Acc:8934]	protein_coding	2
chr20	49961797	50159889	intron	intron (NM_001258294, intron 6 of 10)	8671	ENST00000582236	ENSG00000266761	MIR3194	microRNA 3194 [Source:HGNC Symbol;Acc:38346]	miRNA	3
chr22	38363215	38435783	intron	AluSz|SINE|Alu	14698	ENST00000578108	ENSG00000264505	MIR4534	microRNA 4534 [Source:HGNC Symbol;Acc:41692]	miRNA	4
chr1	155976584	156164395	Distant-promoter	intron (NM_001282625, intron 3 of 12)	-5960	ENST00000515711	ENSG00000160789	LMNA	lamin A/C [Source:HGNC Symbol;Acc:6636]	protein_coding	5
chr19	1237000	1276563	Distant-promoter	AluJo|SINE|Alu	-2603	ENST00000588030	ENSG00000099622	CIRBP	cold inducible RNA binding protein [Source:HGNC Symbol;Acc:1982]	protein_coding	6
chr8	144977012	145026838	promoter-TSS	exon (NM_201381, exon 27 of 32)	-746	ENST00000527303	ENSG00000178209	PLEC	plectin [Source:HGNC Symbol;Acc:9069]	protein_coding	7
chr19	3536237	3586349	intron	AluSx|SINE|Alu	3280	ENST00000592368	ENSG00000267231	AC005786.5		lincRNA	8
chr6	30684607	30797598	intron	AluSq|SINE|Alu	6500	ENST00000439406	ENSG00000228022	HCG20	HLA complex group 20 (non-protein coding) [Source:HGNC Symbol;Acc:31334]	lincRNA	9
chr13	114829171	114918612	intron	intron (NM_007368, intron 1 of 23)	404	ENST00000454005	ENSG00000232487	RASA3-IT1	RASA3 intronic transcript 1 (non-protein coding) [Source:HGNC Symbol;Acc:39938]	sense_intronic	10
chr22	46431128	46491133	intron	Intergenic	4641	ENST00000412643	ENSG00000235159	RP6-109B7.4		antisense	11
chr14	61904771	62053715	Distant-promoter	intron (NM_006255, intron 10 of 13)	-12565	ENST00000555110	ENSG00000027075	PRKCH	protein kinase C, eta [Source:HGNC Symbol;Acc:9403]	protein_coding	12
chr17	79335795	79374635	Distant-promoter	MLT1C|LTR|ERVL-MaLR	-1492	ENST00000570929	ENSG00000262223	RP11-1055B8.3		lincRNA	13	SE17q25
chr19	35564684	35626506	Distant-promoter	intron (NR_024562, intron 1 of 3)	-1278	ENST00000313865	ENSG00000179066	AC020907.1	Uncharacterized protein [Source:UniProtKB/TrEMBL;Acc:Q86VG9]	protein_coding	14
chr11	126201951	126302546	intron	intron (NM_006278, intron 1 of 10)	7333	ENST00000528605	ENSG00000110080	ST3GAL4	ST3 beta-galactoside alpha-2,3-sialyltransferase 4 [Source:HGNC Symbol;Acc:10864]	protein_coding	15
chr20	327313	398378	intron	intron (NM_001301196, intron 1 of 3)	904	ENST00000422053	ENSG00000101255	TRIB3	tribbles pseudokinase 3 [Source:HGNC Symbol;Acc:16228]	protein_coding	16
chr16	87870063	87905906	intron	intron (NM_003486, intron 1 of 9)	9261	ENST00000565644	ENSG00000103257	SLC7A5	solute carrier family 7 (amino acid transporter light chain, L system), member 5 [Source:HGNC Symbol;Acc:11063]	protein_coding	17
chr6	10374768	10452848	promoter-TSS	CpG-21701	-696	ENST00000465858	ENSG00000137203	TFAP2A	transcription factor AP-2 alpha (activating enhancer binding protein 2 alpha) [Source:HGNC Symbol;Acc:11742]	protein_coding	18
chr1	204026421	204121936	Distant-promoter	intron (NM_005686, intron 1 of 13)	-11015	ENST00000272193	ENSG00000143842	SOX13	SRY (sex determining region Y)-box 13 [Source:HGNC Symbol;Acc:11192]	protein_coding	19

### Sheet: MM074_SE
chr	start	end	Annotation	Detailed.Annotation	Distance.to.TSS	Nearest.PromoterID	ensembl_gene_id	gene_name	description	biotype	ranking	Alternative name
chr1	121478407	121485582	Intergenic	ALR/Alpha|Satellite|centr	-159672	ENST00000450546	ENSG00000224857	RP11-344P13.1		lincRNA	1
chr10	42355260	42418566	Intergenic	HSATII|Satellite|Satellite	258084	ENST00000446298	ENSG00000229485	KSR1P1	kinase suppressor of ras 1 pseudogene 1 [Source:HGNC Symbol;Acc:44977]	pseudogene	2
chr6	58776509	58779335	Intergenic	ALR/Alpha|Satellite|centr	289034	ENST00000457561	ENSG00000223633	RP11-143A22.1		lincRNA	3
chr7	61968264	61976467	Intergenic	ALR/Alpha|Satellite|centr	150496	ENST00000454392	ENSG00000233918	RP11-715L17.1		pseudogene	4
chr17	79322438	79338031	intron	Intergenic	-7080	ENST00000596728	ENSG00000262223	RP11-1055B8.3		lincRNA	5	SE17q25
chr18	18511063	18520438	Intergenic	ALR/Alpha|Satellite|centr	19081	ENST00000578051	ENSG00000067900	ROCK1	Rho-associated, coiled-coil containing protein kinase 1 [Source:HGNC Symbol;Acc:10251]	protein_coding	6
chr1	3255155	3370859	promoter-TSS	intron (NM_199454, intron 4 of 16)	-48	ENST00000509860	ENSG00000142611	PRDM16	PR domain containing 16 [Source:HGNC Symbol;Acc:14000]	protein_coding	7
chr19	27731791	27739557	Intergenic	ALR/Alpha|Satellite|centr	395872	ENST00000598435	ENSG00000267696	CTB-151G24.1		lincRNA	8
chr2	92260472	92324846	Intergenic	ALR/Alpha|Satellite|centr	-69633	ENST00000451163	ENSG00000223816	IGKV1OR2-2	immunoglobulin kappa variable 1/OR2-2 (pseudogene) [Source:HGNC Symbol;Acc:49465]	pseudogene	9
chr2	725465	972589	intron	MIR|SINE|MIR	14850	ENST00000415700	ENSG00000237667	LINC01115	long intergenic non-protein coding RNA 1115 [Source:HGNC Symbol;Acc:49258]	lincRNA	10
chr2	3307001	3487279	intron	L1MA9|LINE|L1	3675	ENST00000441983	ENSG00000171853	TRAPPC12	trafficking protein particle complex 12 [Source:HGNC Symbol;Acc:24284]	protein_coding	11
chr2	132987049	133044634	promoter-TSS	promoter-TSS (NR_027020)	-299	ENST00000470729	ENSG00000163046	ANKRD30BL	ankyrin repeat domain 30B-like [Source:HGNC Symbol;Acc:35167]	protein_coding	12
chr16	33913076	33984763	Distant-promoter	L1PA17|LINE|L1	-2898	ENST00000583871	ENSG00000265616	AC136932.2		miRNA	13
chr7	1149798	1301560	Intergenic	AluJr|SINE|Alu	-25284	ENST00000478137	ENSG00000178381	ZFAND2A	zinc finger, AN1-type domain 2A [Source:HGNC Symbol;Acc:28073]	protein_coding	14
chr7	155589237	155715125	Distant-promoter	(TCTCTG)n|Simple_repeat|Simple_repeat	-12404	ENST00000408186	ENSG00000221113	AC104133.1		miRNA	15
chr2	1666227	1772104	intron	intron (NM_012293, intron 1 of 22)	-22823	ENST00000447941	ENSG00000130508	PXDN	peroxidasin homolog (Drosophila) [Source:HGNC Symbol;Acc:14966]	protein_coding	16
chr7	343901	441287	Intergenic	Intergenic	-26731	ENST00000515213	ENSG00000249574	AC226118.1		lincRNA	17
chr7	486253	577873	intron	Intergenic	3692	ENST00000434541	ENSG00000234471	AC147651.1		lincRNA	18
chr5	1123143	1202805	Intergenic	Intergenic	15687	ENST00000505972	ENSG00000249201	CTD-3080P12.3		antisense	19

### Sheet: MM087_SE
chr	start	end	Annotation	Detailed.Annotation	Distance.to.TSS	Nearest.PromoterID	ensembl_gene_id	gene_name	description	biotype	ranking	Alternative name
chr10	42355339	42418479	Intergenic	HSATII|Satellite|Satellite	258088	ENST00000446298	ENSG00000229485	KSR1P1	kinase suppressor of ras 1 pseudogene 1 [Source:HGNC Symbol;Acc:44977]	pseudogene	1
chr7	157316189	157776494	Distant-promoter	intron (NM_130843, intron 11 of 21)	-13193	ENST00000448541	ENSG00000231515	AC006003.3		sense_intronic	2
chr22	27975801	28253901	intron	MIRb|SINE|MIR	2383	ENST00000417957	ENSG00000226169	RP11-375H17.1		antisense	3
chr1	121478495	121485553	Intergenic	ALR/Alpha|Satellite|centr	-159702	ENST00000450546	ENSG00000224857	RP11-344P13.1		lincRNA	4
chr16	88993607	89234768	exon	Intergenic	5186	ENST00000537498	ENSG00000256982	CTD-2555A7.2		lincRNA	5
chr10	134934778	135215437	TTS	TTS (NM_001164489)	2262	ENST00000559018	ENSG00000151651	ADAM8	ADAM metallopeptidase domain 8 [Source:HGNC Symbol;Acc:215]	protein_coding	6
chr3	195400032	195688899	Distant-promoter	ERV3-16A3_LTR|LTR|ERVL	-5317	ENST00000463781	ENSG00000145113	MUC4	mucin 4, cell surface associated [Source:HGNC Symbol;Acc:7514]	protein_coding	7
chr20	60305711	60528647	intron	intron (NM_001252338, intron 3 of 14)	-87067	ENST00000447909	ENSG00000225106	RP11-429E11.2		antisense	8
chr22	37580727	37776651	intron	MIRb|SINE|MIR	117	ENST00000439667	ENSG00000100055	CYTH4	cytohesin 4 [Source:HGNC Symbol;Acc:9505]	protein_coding	9
chr3	13132697	13331846	Intergenic	Intergenic	-117654	ENST00000429247	ENSG00000144711	IQSEC1	IQ motif and Sec7 domain 1 [Source:HGNC Symbol;Acc:29112]	protein_coding	10
chr20	47042383	47366268	Intergenic	L1PA4|LINE|L1	54951	ENST00000496915	ENSG00000124126	PREX1	phosphatidylinositol-3,4,5-trisphosphate-dependent Rac exchange factor 1 [Source:HGNC Symbol;Acc:32594]	protein_coding	11
chr4	3557364	3709736	Distant-promoter	Intergenic	-1206	ENST00000505702	ENSG00000250681	RP3-368B9.2		lincRNA	12
chr20	44717925	44970887	intron	intron (NM_021248, intron 5 of 11)	5082	ENST00000474438	ENSG00000149654	CDH22	cadherin 22, type 2 [Source:HGNC Symbol;Acc:13251]	protein_coding	13
chr4	1718750	1871990	promoter-TSS	CpG	-190	ENST00000260795	ENSG00000068078	FGFR3	fibroblast growth factor receptor 3 [Source:HGNC Symbol;Acc:3690]	protein_coding	14
chr20	60785175	60973312	promoter-TSS	intron (NM_001281437, intron 2 of 8)	28	ENST00000465805	ENSG00000130706	ADRM1	adhesion regulating molecule 1 [Source:HGNC Symbol;Acc:15759]	protein_coding	15
chr8	1926464	2245012	Distant-promoter	intron (NM_003970, intron 32 of 36)	-2928	ENST00000520298	ENSG00000036448	MYOM2	myomesin 2 [Source:HGNC Symbol;Acc:7614]	protein_coding	16
chr17	72824086	72985522	Intergenic	HERVIP10FH-int|LTR|ERV1	14547	ENST00000579243	ENSG00000182040	USH1G	Usher syndrome 1G (autosomal recessive) [Source:HGNC Symbol;Acc:16356]	protein_coding	17
chr7	158150059	158304476	intron	L1MEg|LINE|L1	98238	ENST00000384905	ENSG00000207637	MIR595	microRNA 595 [Source:HGNC Symbol;Acc:32851]	miRNA	18
chr16	46385830	46435716	Intergenic	HSATII|Satellite|Satellite	101578	ENST00000571606	ENSG00000261239	ANKRD26P1	ankyrin repeat domain 26 pseudogene 1 [Source:HGNC Symbol;Acc:32955]	pseudogene	19
chr17	79322438	79370673	intron	Intergenic	7080	ENST00000596728	ENSG00000262223	RP11-1055B8.3		lincRNA	940	SE17q25

### Sheet: MM118_SE
chr	start	end	Annotation	Detailed.Annotation	Distance.to.TSS	Nearest.PromoterID	ensembl_gene_id	gene_name	description	biotype	ranking	Alternative name
chr1	121478424	121485587	Intergenic	ALR/Alpha|Satellite|centr	-159683	ENST00000450546	ENSG00000224857	RP11-344P13.1		lincRNA	1
chr7	157163683	157669601	intron	intron (NM_130843, intron 13 of 21)	9927	ENST00000409610	ENSG00000222012	AC005481.5	Uncharacterized protein [Source:UniProtKB/TrEMBL;Acc:B8ZZS3]	protein_coding	2
chr7	155027982	155412214	intron	Intergenic	27481	ENST00000569431	ENSG00000260426	RP5-912I13.1		sense_overlapping	3
chr5	1113576	1462846	Distant-promoter	L1MEe|LINE|L1	-5086	ENST00000484238	ENSG00000164362	TERT	telomerase reverse transcriptase [Source:HGNC Symbol;Acc:11730]	protein_coding	4
chr9	36713787	37044510	intron	intron (NM_001280549, intron 6 of 7)	14380	ENST00000577752	ENSG00000265368	MIR4476	microRNA 4476 [Source:HGNC Symbol;Acc:41793]	miRNA	5
chr5	1724863	2078450	Intergenic	Intergenic	14210	ENST00000514569	ENSG00000249326	CTD-2194D22.4		antisense	6
chr10	42355272	42418550	Intergenic	HSATII|Satellite|Satellite	258086	ENST00000446298	ENSG00000229485	KSR1P1	kinase suppressor of ras 1 pseudogene 1 [Source:HGNC Symbol;Acc:44977]	pseudogene	7
chr7	155498875	155922649	Intergenic	MLT1F1|LTR|ERVL-MaLR	-44564	ENST00000377722	ENSG00000204876	AC021218.2	Uncharacterized protein [Source:UniProtKB/TrEMBL;Acc:E9PBC9]	protein_coding	8
chr10	73183484	73594437	intron	L2a|LINE|L2	11918	ENST00000470494	ENSG00000107736	CDH23	cadherin-related 23 [Source:HGNC Symbol;Acc:13733]	protein_coding	9
chr21	45950720	46211482	intron	AluY|SINE|Alu	3252	ENST00000397907	ENSG00000205439	KRTAP12-3	keratin associated protein 12-3 [Source:HGNC Symbol;Acc:20531]	protein_coding	10
chr8	144089403	144285109	Intergenic	AluSx|SINE|Alu	25382	ENST00000562505	ENSG00000261667	RP11-520P18.5	Uncharacterized protein [Source:UniProtKB/TrEMBL;Acc:H3BQJ8]	protein_coding	11
chr21	47182970	47351584	promoter-TSS	L1MC4|LINE|L1	-800	ENST00000400310	ENSG00000183570	PCBP3	poly(rC) binding protein 3 [Source:HGNC Symbol;Acc:8651]	protein_coding	12
chr7	158180945	158408282	intron	L3|LINE|CR1	30892	ENST00000384905	ENSG00000207637	MIR595	microRNA 595 [Source:HGNC Symbol;Acc:32851]	miRNA	13
chr7	1184018	1339081	Distant-promoter	AluSx3|SINE|Alu	-10994	ENST00000316333	ENSG00000164853	UNCX	UNC homeobox [Source:HGNC Symbol;Acc:33194]	protein_coding	14
chr7	158740450	158963967	intron	intron (NR_130758, intron 4 of 12)	37687	ENST00000377633	ENSG00000106018	VIPR2	vasoactive intestinal peptide receptor 2 [Source:HGNC Symbol;Acc:12695]	protein_coding	15
chr7	61967427	61976496	Intergenic	ALR/Alpha|Satellite|centr	150092	ENST00000454392	ENSG00000233918	RP11-715L17.1		pseudogene	16
chr5	10440849	10710994	intron	L1MD1|LINE|L1	11341	ENST00000296657	ENSG00000164236	ANKRD33B	ankyrin repeat domain 33B [Source:HGNC Symbol;Acc:35240]	protein_coding	17
chr7	65742	232074	promoter-TSS	promoter-TSS (NR_108065)	454	ENST00000462565	ENSG00000242474	AC093627.9		lincRNA	18
chr6	58776485	58779358	Intergenic	ALR/Alpha|Satellite|centr	289033	ENST00000457561	ENSG00000223633	RP11-143A22.1		lincRNA	19	SE17q25

### Sheet: SKMEL-5_SE
chr	start	end	Annotation	Detailed.Annotation	Distance.to.TSS	Nearest.PromoterID	ensembl_gene_id	gene_name	description	biotype	ranking	Alternative name
chr7	157293335	157821880	intron	(TCCA)n|Simple_repeat|Simple_repeat	-24459	ENST00000448541	ENSG00000231515	AC006003.3		sense_intronic	1
chr17	79289032	79354743	Distant-promoter	AluSp|SINE|Alu	-14185	ENST00000574472	ENSG00000263154	RP11-1055B8.2		lincRNA	2	SE17q25
chr10	42355203	42418324	Intergenic	HSATII|Satellite|Satellite	258234	ENST00000446298	ENSG00000229485	KSR1P1	kinase suppressor of ras 1 pseudogene 1 [Source:HGNC Symbol;Acc:44977]	pseudogene	3
chr17	77094006	77316486	promoter-TSS	L2b|LINE|L2	-608	ENST00000582139	ENSG00000167281	RBFOX3	RNA binding protein, fox-1 homolog (C. elegans) 3 [Source:HGNC Symbol;Acc:27097]	protein_coding	4
chr20	60052008	60445463	intron	intron (NM_001252339, intron 1 of 14)	46069	ENST00000317652	ENSG00000179253	RP11-429E11.3	Uncharacterized protein [Source:UniProtKB/TrEMBL;Acc:Q5VZ43]	protein_coding	5
chr17	77331557	77493178	intron	intron (NM_001082575, intron 2 of 14)	7835	ENST00000578887	ENSG00000167281	RBFOX3	RNA binding protein, fox-1 homolog (C. elegans) 3 [Source:HGNC Symbol;Acc:27097]	protein_coding	6
chr7	414514	739581	Distant-promoter	Intergenic	-13323	ENST00000517177	ENSG00000252986	AC147651.2		miRNA	7
chr2	132996625	133044640	TTS	Intergenic	731	ENST00000445384	ENSG00000233786	CDC27P1	cell division cycle 27 pseudogene 1 [Source:HGNC Symbol;Acc:38091]	pseudogene	8
chr11	69430261	69656867	Intergenic	Intergenic	9221	ENST00000413963	ENSG00000256441	RP11-300I6.5		pseudogene	9
chr11	68800576	69001053	Intergenic	L1ME1|LINE|L1	-22564	ENST00000565145	ENSG00000259799	RP11-554A11.9		antisense	10
chr11	70303074	70492326	intron	intron (NM_012309, intron 14 of 22)	-48736	ENST00000424924	ENSG00000162105	SHANK2	SH3 and multiple ankyrin repeat domains 2 [Source:HGNC Symbol;Acc:14295]	protein_coding	11
chr20	61594947	61834500	Distant-promoter	intron (NR_033370, intron 3 of 4)	-18760	ENST00000459583	ENSG00000225978	HAR1A	highly accelerated region 1A (non-protein coding) [Source:HGNC Symbol;Acc:33117]	lincRNA	12
chr22	49910856	50159980	intron	intron (NM_001289922, intron 1 of 5)	15660	ENST00000405854	ENSG00000188511	C22orf34	chromosome 22 open reading frame 34 [Source:HGNC Symbol;Acc:28010]	protein_coding	13
chr17	77630686	77904219	exon	TTS (NM_020649)	3463	ENST00000269385	ENSG00000141570	CBX8	chromobox homolog 8 [Source:HGNC Symbol;Acc:15962]	protein_coding	14
chr12	132861426	133048738	Intergenic	Intergenic	48646	ENST00000537720	ENSG00000255916	RP13-895J2.7		antisense	15
chr7	4082845	4322746	Distant-promoter	intron (NM_152744, intron 32 of 44)	-11059	ENST00000481856	ENSG00000146555	SDK1	sidekick cell adhesion molecule 1 [Source:HGNC Symbol;Acc:19307]	protein_coding	16
chr7	1177465	1395782	Intergenic	CpG	14080	ENST00000316333	ENSG00000164853	UNCX	UNC homeobox [Source:HGNC Symbol;Acc:33194]	protein_coding	17
chr8	143185738	143349904	Intergenic	Intergenic	10121	ENST00000584349	ENSG00000265247	MIR4472-1	microRNA 4472-1 [Source:HGNC Symbol;Acc:41644]	miRNA	18
chr11	69229555	69371296	Distant-promoter	promoter-TSS (NR_120542)	-5717	ENST00000542064	ENSG00000255774	AP000439.3		lincRNA	19
