## Extended table 3 for "Super-enhancer driven expression of BAHCC1 promotes melanoma cell proliferation and genome stability"

### Sheet: 266 BAHCC1 vs BRG1
RANBP9
PHF7
ANLN
SLC25A39
MDH1
CNTN1
NDUFS1
UBR2
DEPDC1
IFT88
DEPDC1B
TRIO
PNKP
CNTLN
ATP6V1H
MSMO1
CROCC
ATP2B4
APPBP2
ST3GAL6
PKN2
ANKRD44
PFKP
IDI1
ROCK1
KCNAB2
KIAA1107
WIPI1
HMMR
PLD1
MCM6
SPAG5
ACACB
RARB
FAP
ADCY2
ME2
NCOA1
MAP3K4
NOX4
AURKA
PIR
C3orf18
C20orf26
USP48
SEL1L3
WDR76
TBC1D2
ERMP1
DEPDC5
PACSIN2
MCM5
ACO2
CTSZ
BIRC7
LAMA1
STUB1
SPAG1
UBR5
SLC39A14
GPI
ATP6V0A4
OGDH
KANK1
MICU1
SH3PXD2A
2004-09-01
SLC25A11
CPD
CCDC47
PPARGC1A
TCIRG1
LEPREL2
COQ5
CHPT1
GPR126
TFEB
GMDS
SEMA5A
GHR
PDE4D
PCCB
MORC1
ACTR3
GPD2
EHBP1
IVNS1ABP
ACADM
GALE
CD46
CDC20
NEK2
KIF14
TNFAIP3
SLC16A7
CNTRL
MLH3
TCTN3
ACAT2
SIL1
NCAPH
CAT
GTDC1
ACO1
ITPR2
ACSL3
MOCS1
LRRFIP1
EML2
DTD1
DLGAP5
EPS15L1
CHTF18
TNFRSF19
HEATR5A
ITFG1
LDLR
SLC27A1
ARPC1B
TBC1D5
TOP2A
NUP210
FCRLA
SLC39A11
MACROD1
SBF2
C14orf159
CHL1
DDB2
APC
BAI3
ESPL1
MAP7
FHOD1
SUCLA2
CDK5RAP2
DSCC1
ARHGEF39
FLOT1
PI15
SLCO5A1
CASC5
DTNB
DNA2
IDH1
SCRN2
BCAS3
AFG3L2
AZI1
SIRT3
ALDH9A1
ATP1B1
NUF2
XPR1
ECM1
GALNT2
SCCPDH
CEP170
PARP1
VPS54
OSBPL10
GOLGA4
CCNA2
CYP4V2
ARHGAP26
NCAPG2
EBP
DOCK11
SH3GLB2
ADD3
ADAM12
HSD17B12
ATM
GPM6A
DLAT
EPS8
MGAT5
HAUS1
GPD1L
MERTK
PRKCA
RAB6B
DKK2
ANKRD9
HK1
ATAD2
BUB1B
LRP8
FMNL2
AGAP1
CDC25C
CBS
LSS
FDPS
IGSF8
SGOL2
HPS3
HMGB2
RASEF
TTC8
ATP5C1
ARHGAP42
PRKCB
CHAF1A
MAP4K2
PBK
ADAM9
PLEKHA2
GJB1
BUB1
DCXR
NLGN1
ROBO1
REPS2
USP32
SHCBP1
CHST11
GPHN
MLLT3
PTPRM
SLC29A2
SH3PXD2B
RMI2
A2M
RTTN
GPC5
RAD51B
CEP57L1
BCOR
ST6GALNAC3
OAF
KNTC1
DGAT1
ROBO2
FAF1
ROR1
KCNQ5
INSIG1
ERCC6L
PLCD1
EPOR
TRPV2
PLSCR1
S100A16
PARVB
MYO18A
MME
AMZ2
METTL9
SLC6A17
DNM3
ITSN2
GK
INPP5F
GRK5
PRC1
PNLIPRP3
AC002511.1
GPR56
SIPA1
VDAC1
LHFPL3-AS1
CPB2-AS1
RP3-332B22.1
CUX1
LINC00520

### Sheet: 266 vs 200
ACAT2
AGAP1
ALDH9A1
ANKRD44
ANLN
APC
ARHGAP42
ATAD2
ATM
ATP6V1H
AURKA
BUB1
CASC5
CCDC47
CCNA2
CDC20
CEP170
CHST11
CNTLN
CNTRL
CPD
DCXR
DEPDC1
DEPDC1B
DLGAP5
DNA2
DOCK11
DTNB
ECM1
EPS8
ERCC6L
ERMP1
ESPL1
FAF1
GK
GMDS
GPHN
GPR126
GTDC1
HAUS1
HMMR
HSD17B12
KCNAB2
KCNQ5
KNTC1
LDLR
LEPREL2
MACROD1
MGAT5
NCAPG2
NCAPH
NCOA1
NLGN1
OAF
OSBPL10
PARP1
PARVB
PBK
PKN2
PTPRM
RAD51B
RANBP9
REPS2
ROR1
RTTN
S100A16
SCCPDH
SEMA5A
SHCBP1
SLC16A7
SLC39A11
ST6GALNAC3
TCTN3
USP48
WDR76
