## Extended table 4 for "Super-enhancer driven expression of BAHCC1 promotes melanoma cell proliferation and genome stability"

### Sheet: BAHCC1 top peaks (1000)
	Motif	Transcription Factors	Number of peaks (%)	E-val
		SP4, SP2, SP3	538 (53.80%)	1.8e-136
		NFYA, NFYC, NFYB	385 (38.50%)	5.2e-72
		ZBTB14, NRF1	125 (12.50%)	3.2e-47
		KLF15, YY2	224 (22.40%)	0.0019
		TCF7, TCF7L2, ARID3A	89 (8.90%)	0.025

### Sheet: BAHCC1 N-ter dep. (5220)
	Motif	Transcription Factors	Number of peaks (%)	E-val
		KLF15, KLF16, KLF5	480 (9.20%)	1.1e-39
		FOXE1, SOX10, FOXD3	551 (10.56%)	3.6e-30
		ZNF24	297 (5.69%)	1.1e-22
		ZNF263, ZNF148, KLF15	419 (8.03%)	3.4e-20
		KLF15, ZBTB14, ARNT	404 (7.74%)	7.1e-19

### Sheet: TSS of UP genes (245)
	Motif	Transcription Factors	Number of peaks (%)	E-val
		KLF15, KLF5, KLF2	126 (51.43%)	1.9e-19
		PRDM1, SOX10, SOX4	104 (42.45%)	5.5e-07
		NKX2-5, MSANTD3	85 (34.69%)	5.2e-06
		ETS2, ELF5, ETV2	59 (24.08%)	0.0091

### Sheet: TSS of DOWN genes (538)
	Motif	Transcription Factors	Number of peaks (%)	E-val
		KLF15, SP9, KLF5	298 (55.39%)	1.4e-35
		NFYA, NFYB, NFYC	125 (23.23%)	6.3e-14
		NKX2-5, NKX2-2, MSANTD3	169 (31.41%)	9.5e-11
		ZNF384, SOX3, STAT2	216 (40.15%)	1e-10
		ZNF148, MAZ, KLF4	209 (38.85%)	1.9e-09
