## Extended table 5 for "Super-enhancer driven expression of BAHCC1 promotes melanoma cell proliferation and genome stability"

### Sheet: Tirosh_Cell_cycle_genes_95
Gene name
ANLN
ANP32E
ATAD2
AURKA
AURKB
BIRC5
BLM
BRIP1
BUB1
CASP8AP2
CBX5
CCNB2
CCNE2
CDC20
CDC25C
CDC45
CDC6
CDCA2
CDCA3
CDCA7
CDCA8
CDK1
CENPA
CENPE
CENPF
CENPU
CHAF1B
CKAP2
CKAP2L
CKAP5
CKS1B
CKS2
CLSPN
CTCF
DLGAP5
DSCC1
DTL
E2F8
ECT2
EXO1
FEN1
G2E3
GAS2L3
GINS2
GMNN
GTSE1
HELLS
HJURP
HMGB2
HMMR
KIF11
KIF20B
KIF23
KIF2C
LBR
MCM2
MCM4
MCM5
MCM6
MKI67
MSH2
NASP
NCAPD2
NDC80
NEK2
NUF2
NUSAP1
PCNA
POLA1
POLD3
PRIM1
PSRC1
RAD51
RAD51AP1
RANGAP1
RFC2
RPA2
RRM1
RRM2
SLBP
SMC4
TACC3
TIPIN
TMPO
TOP2A
TPX2
TTK
TUBB4B
TYMS
UBE2C
UBR7
UHRF1
UNG
USP1
WDR76
